# Switch-like Gene Expression Modulates Disease Susceptibility

**DOI:** 10.1101/2024.08.24.609537

**Authors:** Alber Aqil, Yanyan Li, Zhiliang Wang, Saiful Islam, Madison Russell, Theodora Kunovac Kallak, Marie Saitou, Omer Gokcumen, Naoki Masuda

## Abstract

A fundamental challenge in biomedicine is understanding the mechanisms predisposing individuals to disease. While previous research has suggested that switch-like gene expression is crucial in driving biological variation and disease susceptibility, a systematic analysis across multiple tissues is still lacking. By analyzing transcriptomes from 943 individuals across 27 tissues, we identified 1,013 switch-like genes. We found that only 31 (3.1%) of these genes exhibit switch-like behavior across all tissues. These universally switch-like genes appear to be genetically driven, with large exonic genomic structural variants explaining five (∼18%) of them. The remaining switch-like genes exhibit tissue-specific expression patterns. Notably, tissue-specific switch-like genes tend to be switched on or off in unison within individuals, likely under the influence of tissue-specific master regulators, including hormonal signals. Among our most significant findings, we identified hundreds of concordantly switched-off genes in the stomach and vagina that are linked to gastric cancer (41-fold, *p*<10^-4^) and vaginal atrophy (44-fold, *p*<10^-4^), respectively. Experimental analysis of vaginal tissues revealed that low systemic levels of estrogen lead to a significant reduction in both the epithelial thickness and the expression of the switch-like gene *ALOX12*. We propose a model wherein the switching off of driver genes in basal and parabasal epithelium suppresses cell proliferation therein, leading to epithelial thinning and, therefore, vaginal atrophy. Our findings underscore the significant biomedical implications of switch-like gene expression and lay the groundwork for potential diagnostic and therapeutic applications.
