## Supplementary material for "Switch-like Gene Expression Modulates Disease Susceptibility": Table S1

GTEx_Tissue_Name	Tissue_Name_used_in_figures	Number_of_individuals_per_tissue
adipose_subcutaneous	Adipose	663
adrenal_gland	Adrenal	258
whole_blood	Blood	755
artery_tibial	Artery	663
brain_cerebellum	Brain	241
breast_mammary_tissue	Breast	459
colon_transverse	Colon	406
esophagus_mucosa	Esophagus	555
heart_left_ventricle	Heart	432
kidney_cortex	Kidney	85
liver	Liver	226
lung	Lung	578
muscle_skeletal	Muscle	803
nerve_tibial	Nerve	619
ovary	Ovary	180
pancreas	Pancreas	328
pituitary	Pituitary	283
prostate	Prostate	245
minor_salivary_gland	Salivary	162
skin_sun_exposed_lower_leg	Skin	701
small_intestine_terminal_ileum	Intestine	187
spleen	Spleen	241
stomach	Stomach	359
testis	Testis	361
thyroid	Thyroid	653
uterus	Uterus	142
vagina	Vagina	156
