## Supplementary material for "Switch-like Gene Expression Modulates Disease Susceptibility": Table S2

#All switch-like genes
ENSEMBL_ID	Gene_Name	CHR_hg38	START_hg38	END_hg38
ENSG00000001626	CFTR	7	117287120	117715971
ENSG00000002726	AOC1	7	150824627	150861504
ENSG00000005001	PRSS22	16	2852730	2858170
ENSG00000006453	BAIAP2L1	7	98291650	98401090
ENSG00000006747	SCIN	7	12570577	12660182
ENSG00000007062	PROM1	4	15963076	16084378
ENSG00000007306	CEACAM7	19	41673303	41706976
ENSG00000007952	NOX1	X	100843324	100874359
ENSG00000008196	TFAP2B	6	50818723	50847619
ENSG00000008323	PLEKHG6	12	6310436	6328506
ENSG00000010310	GIPR	19	45668221	45683722
ENSG00000010438	PRSS3	9	33750679	33799231
ENSG00000011083	SLC6A7	5	150190062	150222788
ENSG00000012504	NR1H4	12	100473708	100564414
ENSG00000012817	KDM5D	Y	19703865	19744939
ENSG00000014257	ACPP	3	132317369	132368302
ENSG00000016391	CHDH	3	53812335	53846419
ENSG00000016402	IL20RA	6	136999971	137045180
ENSG00000021488	SLC7A9	19	32830509	32869767
ENSG00000022556	NLRP2	19	54953130	55001142
ENSG00000039068	CDH1	16	68737292	68835537
ENSG00000039987	BEST2	19	12751702	12758458
ENSG00000042980	ADAM28	8	24294069	24359014
ENSG00000043039	BARX2	11	129375848	129452279
ENSG00000044012	GUCA2B	1	42153410	42155820
ENSG00000046604	DSG2	18	31498177	31549008
ENSG00000047936	ROS1	6	117287353	117425942
ENSG00000048462	TNFRSF17	16	11965210	11968068
ENSG00000049283	EPN3	17	50532682	50543750
ENSG00000052344	PRSS8	16	31131433	31135727
ENSG00000053918	KCNQ1	11	2444654	2849105
ENSG00000057149	SERPINB3	18	63655197	63661893
ENSG00000057294	PKP2	12	32790745	32896798
ENSG00000059915	PSD	10	102402617	102421539
ENSG00000060140	STYK1	12	10618923	10674318
ENSG00000060566	CREB3L3	19	4153631	4173054
ENSG00000062038	CDH3	16	68636189	68727468
ENSG00000064270	ATP2C2	16	84368527	84464187
ENSG00000064787	BCAS1	20	53936777	54070594
ENSG00000065361	ERBB3	12	56076799	56103505
ENSG00000065618	COL17A1	10	104031286	104085880
ENSG00000065621	GSTO2	10	104268873	104304950
ENSG00000066230	SLC9A3	5	470456	524449
ENSG00000066248	NGEF	2	232878701	233013256
ENSG00000066405	CLDN18	3	137998735	138033655
ENSG00000067048	DDX3Y	Y	12904108	12920478
ENSG00000069812	HES2	1	6412418	6424670
ENSG00000070019	GUCY2C	12	14612632	14696599
ENSG00000071203	MS4A12	11	60492778	60507430
ENSG00000073282	TP63	3	189631389	189897276
ENSG00000073350	LLGL2	17	75525080	75575209
ENSG00000073737	DHRS9	2	169064789	169096167
ENSG00000074276	CDHR2	5	176542511	176595974
ENSG00000076826	CAMSAP3	19	7595863	7618304
ENSG00000076864	RAP1GAP	1	21596221	21669357
ENSG00000078114	NEBL	10	20779973	21293011
ENSG00000078900	TP73	1	3652516	3736201
ENSG00000079112	CDH17	8	94127162	94217303
ENSG00000079385	CEACAM1	19	42507304	42561234
ENSG00000080031	PTPRH	19	55181247	55209506
ENSG00000080493	SLC4A4	4	71062667	71572087
ENSG00000083307	GRHL2	8	101492439	101669726
ENSG00000084674	APOB	2	21001429	21044073
ENSG00000085552	IGSF9	1	159927039	159945613
ENSG00000085831	TTC39A	1	51287258	51345116
ENSG00000086548	CEACAM6	19	41750977	41772211
ENSG00000086570	FAT2	5	151504092	151591331
ENSG00000086696	HSD17B2	16	82035004	82098534
ENSG00000087128	TMPRSS11E	4	68447463	68497604
ENSG00000087510	TFAP2C	20	56629306	56639283
ENSG00000088002	SULT2B1	19	48552172	48599425
ENSG00000088386	SLC15A1	13	98683801	98752672
ENSG00000088726	TMEM40	3	12733528	12769457
ENSG00000089356	FXYD3	19	35115823	35124324
ENSG00000090104	RGS1	1	192575763	192580024
ENSG00000090402	SI	3	164978898	165078496
ENSG00000090581	GNPTG	16	1351931	1365737
ENSG00000091138	SLC26A3	7	107765467	107803225
ENSG00000091482	SMPX	X	21705978	21758116
ENSG00000091704	CPA1	7	130380339	130388114
ENSG00000092295	TGM1	14	24249114	24264432
ENSG00000094755	GABRP	5	170763350	170814047
ENSG00000095110	NXPE1	11	114518934	114559881
ENSG00000095539	SEMA4G	10	100969504	100985871
ENSG00000095713	CRTAC1	10	97865000	98030828
ENSG00000095932	SMIM24	19	3473986	3480525
ENSG00000096006	CRISP3	6	49727376	49744437
ENSG00000096696	DSP	6	7541338	7586714
ENSG00000099617	EFNA2	19	1285873	1301431
ENSG00000099725	PRKY	Y	7274313	7371868
ENSG00000099769	IGFALS	16	1790413	1794971
ENSG00000099812	MISP	19	751112	764318
ENSG00000099834	CDHR5	11	616577	626078
ENSG00000099849	RASSF7	11	560404	564025
ENSG00000099958	DERL3	22	23834503	23839128
ENSG00000100078	PLA2G3	22	31134807	31140508
ENSG00000100121	GGTLC2	22	22644614	22647898
ENSG00000100170	SLC5A1	22	32043261	32113029
ENSG00000100290	BIK	22	43110750	43129712
ENSG00000100427	MLC1	22	50059391	50085426
ENSG00000100558	PLEK2	14	67386984	67412167
ENSG00000100665	SERPINA4	14	94561442	94569913
ENSG00000101049	SGK2	20	43558968	43588237
ENSG00000101076	HNF4A	20	44355699	44432845
ENSG00000101188	NTSR1	20	62708836	62762771
ENSG00000101213	PTK6	20	63528001	63537376
ENSG00000101443	WFDC2	20	45469753	45481532
ENSG00000101842	VSIG1	X	108044970	108079184
ENSG00000101883	RHOXF1	X	120109051	120245267
ENSG00000102890	ELMO3	16	67199111	67204029
ENSG00000103067	ESRP2	16	68229033	68238102
ENSG00000103089	FA2H	16	74712955	74774831
ENSG00000103534	TMC5	16	19410496	19499113
ENSG00000103942	HOMER2	15	82836946	82986153
ENSG00000104140	RHOV	15	40872214	40874234
ENSG00000104413	ESRP1	8	94641074	94707466
ENSG00000104447	TRPS1	8	115408496	115809673
ENSG00000104814	MAP4K1	19	38587641	38618882
ENSG00000104892	KLC3	19	45333434	45351520
ENSG00000105141	CASP14	19	15049480	15058293
ENSG00000105289	TJP3	19	3708362	3750813
ENSG00000105357	MYH14	19	50188186	50310542
ENSG00000105427	CNFN	19	42387019	42390297
ENSG00000105523	FAM83E	19	48599961	48615076
ENSG00000105675	ATP4A	19	35550031	35563658
ENSG00000105699	LSR	19	35248330	35267964
ENSG00000105707	HPN	19	35040506	35066573
ENSG00000105737	GRIK5	19	41998321	42070206
ENSG00000105755	ETHE1	19	43506719	43527230
ENSG00000105855	ITGB8	7	20330702	20415754
ENSG00000106258	CYP3A5	7	99648194	99679996
ENSG00000106327	TFR2	7	100620416	100642779
ENSG00000106384	MOGAT3	7	101195007	101201038
ENSG00000106541	AGR2	7	16791811	16833433
ENSG00000106688	SLC1A1	9	4490468	4587469
ENSG00000106789	CORO2A	9	98120975	98192637
ENSG00000107159	CA9	9	35673928	35681159
ENSG00000107485	GATA3	10	8045378	8075198
ENSG00000107742	SPOCK2	10	72059034	72089032
ENSG00000107954	NEURL1	10	103493705	103592546
ENSG00000108187	PBLD	10	68282660	68333049
ENSG00000108242	CYP2C18	10	94683729	94736190
ENSG00000108244	KRT23	17	40922700	40937646
ENSG00000108352	RAPGEFL1	17	40177010	40195656
ENSG00000108375	RNF43	17	58353676	58417595
ENSG00000108576	SLC6A4	17	30194319	30236002
ENSG00000108839	ALOX12	17	6996049	7010754
ENSG00000108932	SLC16A6	17	68267026	68291267
ENSG00000109101	FOXN1	17	28506243	28538900
ENSG00000109113	RAB34	17	28714281	28718429
ENSG00000109182	CWH43	4	48986275	49062081
ENSG00000109205	ODAM	4	70195725	70204576
ENSG00000109255	NMU	4	55595229	55636698
ENSG00000109511	ANXA10	4	168092537	168187736
ENSG00000109705	NKX3-2	4	13540830	13544508
ENSG00000109956	B3GAT1	11	134378504	134412242
ENSG00000110013	SIAE	11	124633113	124695707
ENSG00000110195	FOLR1	11	72189558	72196323
ENSG00000110244	APOA4	11	116820700	116823304
ENSG00000110484	SCGB2A2	11	62270158	62273160
ENSG00000110723	EXPH5	11	108505435	108593768
ENSG00000110777	POU2AF1	11	111352255	111455630
ENSG00000111057	KRT18	12	52948871	52952906
ENSG00000111319	SCNN1A	12	6346843	6377730
ENSG00000111344	RASAL1	12	113098819	113136239
ENSG00000111405	ENDOU	12	47709734	47725567
ENSG00000111696	NT5DC3	12	103770453	103841234
ENSG00000111863	ADTRP	6	11712054	11807046
ENSG00000112379	ARFGEF3	6	138161939	138344663
ENSG00000112812	PRSS16	6	27247701	27256624
ENSG00000112818	MEP1A	6	46793389	46839778
ENSG00000113070	HBEGF	5	140332843	140346603
ENSG00000113196	HAND1	5	154474972	154478227
ENSG00000113303	BTNL8	5	180899077	180950906
ENSG00000113430	IRX4	5	1877413	1887236
ENSG00000113645	WWC1	5	168291645	168472303
ENSG00000113924	HGD	3	120628172	120682269
ENSG00000114248	LRRC31	3	169839172	169869935
ENSG00000114270	COL7A1	3	48564073	48595329
ENSG00000114374	USP9Y	Y	12537650	12860839
ENSG00000114455	HHLA2	3	108296529	108378285
ENSG00000114529	C3orf52	3	112086335	112131004
ENSG00000114771	AADAC	3	151814073	151828488
ENSG00000115112	TFCP2L1	2	121216587	121285202
ENSG00000115129	TP53I3	2	24077433	24085861
ENSG00000115221	ITGB6	2	160099667	160200313
ENSG00000115263	GCG	2	162142882	162152404
ENSG00000115339	GALNT3	2	165747588	165794659
ENSG00000115616	SLC9A2	2	102619553	102711355
ENSG00000116299	KIAA1324	1	109113679	109206781
ENSG00000116771	AGMAT	1	15571699	15585051
ENSG00000117115	PADI2	1	17066761	17119451
ENSG00000117472	TSPAN1	1	46175073	46185962
ENSG00000117480	FAAH	1	46394317	46413848
ENSG00000117595	IRF6	1	209785617	209806175
ENSG00000117620	SLC35A3	1	99969351	100035634
ENSG00000117834	SLC5A9	1	48222685	48248644
ENSG00000117983	MUC5B	11	1223066	1262172
ENSG00000118094	TREH	11	118657316	118679690
ENSG00000118137	APOA1	11	116835751	116837622
ENSG00000118322	ATP10B	5	160563120	160852214
ENSG00000119042	SATB2	2	199269505	199471266
ENSG00000119125	GDA	9	72114595	72257193
ENSG00000119411	BSPRY	9	113349541	113371233
ENSG00000119431	HDHD3	9	113373419	113376986
ENSG00000119888	EPCAM	2	47345158	47387601
ENSG00000120306	CYSTM1	5	140175156	140282052
ENSG00000120471	TP53AIP1	11	128934731	128943399
ENSG00000120658	ENOX1	13	43213130	43786972
ENSG00000120756	PLS1	3	142596393	142713664
ENSG00000120875	DUSP4	8	29333064	29350684
ENSG00000121380	BCL2L14	12	12049844	12211084
ENSG00000121577	POPDC2	3	119636457	119665324
ENSG00000121742	GJB6	13	20221962	20232365
ENSG00000121898	CPXM2	10	123706207	123940267
ENSG00000121900	TMEM54	1	32894594	32901438
ENSG00000122121	XPNPEP2	X	129738949	129769536
ENSG00000122971	ACADS	12	120725774	120740008
ENSG00000123689	G0S2	1	209675412	209676390
ENSG00000123836	PFKFB2	1	207034366	207081024
ENSG00000124102	PI3	20	45174902	45176544
ENSG00000124143	ARHGAP40	20	38601809	38651035
ENSG00000124205	EDN3	20	59300443	59325992
ENSG00000124232	RBPJL	20	45306840	45317824
ENSG00000124429	POF1B	X	85277396	85379717
ENSG00000124466	LYPD3	19	43460787	43465608
ENSG00000124664	SPDEF	6	34537802	34556333
ENSG00000124839	RAB17	2	237574322	237601614
ENSG00000124882	EREG	4	74365145	74388749
ENSG00000124920	MYRF	11	61752636	61788518
ENSG00000124935	SCGB1D2	11	62242239	62244812
ENSG00000125255	SLC10A2	13	103043998	103066417
ENSG00000125285	SOX21	13	94709622	94712545
ENSG00000125398	SOX9	17	72121020	72126416
ENSG00000125637	PSD4	2	113157325	113209396
ENSG00000125731	SH2D3A	19	6752160	6767463
ENSG00000125775	SDCBP2	20	1309909	1329139
ENSG00000125798	FOXA2	20	22580998	22585455
ENSG00000125850	OVOL2	20	17956979	18059188
ENSG00000125998	FAM83C	20	35285731	35292425
ENSG00000126233	SLURP1	8	142740949	142742406
ENSG00000126460	PRRG2	19	49580646	49591004
ENSG00000126562	WNK4	17	42780610	42797066
ENSG00000127129	EDN2	1	41478775	41484683
ENSG00000127249	ATP13A4	3	193398967	193593111
ENSG00000128266	GNAZ	22	23070519	23125032
ENSG00000128311	TST	22	37010859	37020183
ENSG00000128422	KRT17	17	41619442	41624842
ENSG00000128510	CPA4	7	130293134	130324180
ENSG00000128596	CCDC136	7	128790757	128822132
ENSG00000129354	AP1M2	19	10572671	10587315
ENSG00000129451	KLK10	19	51012739	51020175
ENSG00000129455	KLK8	19	50996007	51002711
ENSG00000129514	FOXA1	14	37589552	37596059
ENSG00000129824	RPS4Y1	Y	2841602	2932000
ENSG00000130055	GDPD2	X	70423031	70433390
ENSG00000130226	DPP6	7	153748133	154894285
ENSG00000130234	ACE2	X	15494566	15607236
ENSG00000130545	CRB3	19	6463777	6467221
ENSG00000130700	GATA5	20	62463497	62475995
ENSG00000130701	RBBP8NL	20	62410237	62427539
ENSG00000130768	SMPDL3B	1	27935000	27959157
ENSG00000130772	MED18	1	28329002	28335965
ENSG00000130822	PNCK	X	153669733	153689010
ENSG00000130957	FBP2	9	94558720	94593824
ENSG00000131002	TXLNGY	Y	19567382	19604120
ENSG00000131037	EPS8L1	19	55072020	55087923
ENSG00000131069	ACSS2	20	34872146	34927962
ENSG00000131096	PYY	17	43952733	44004469
ENSG00000131242	RAB11FIP4	17	31391675	31538211
ENSG00000131746	TNS4	17	40475828	40501623
ENSG00000131747	TOP2A	17	40388525	40417896
ENSG00000131781	FMO5	1	147175351	147243050
ENSG00000131910	NR0B2	1	26911489	26913975
ENSG00000131941	RHPN2	19	32978592	33064888
ENSG00000132437	DDC	7	50458436	50565405
ENSG00000132517	SLC52A1	17	5032600	5052009
ENSG00000132698	RAB25	1	156061160	156070504
ENSG00000132744	ACY3	11	67642555	67650730
ENSG00000132746	ALDH3B2	11	67662155	67681224
ENSG00000132849	PATJ	1	61742477	62178675
ENSG00000133135	RNF128	X	106693794	106797016
ENSG00000133328	HRASLS2	11	63552770	63563379
ENSG00000133477	FAM83F	22	39994954	40043534
ENSG00000133636	NTS	12	85874295	85882992
ENSG00000134028	ADAMDEC1	8	24384285	24406013
ENSG00000134184	GSTM1	1	109687814	109709039
ENSG00000134215	VAV3	1	107571161	107965180
ENSG00000134216	CHIA	1	111290851	111320566
ENSG00000134240	HMGCS2	1	119748002	119768905
ENSG00000134258	VTCN1	1	117143587	117210960
ENSG00000134398	ERN2	16	23690310	23713226
ENSG00000134531	EMP1	12	13196723	13219941
ENSG00000134709	HOOK1	1	59814786	59876322
ENSG00000134716	CYP2J2	1	59893308	59926773
ENSG00000134755	DSC2	18	31058840	31102522
ENSG00000134757	DSG3	18	31447741	31478702
ENSG00000134760	DSG1	18	31318160	31359246
ENSG00000134762	DSC3	18	30989365	31042815
ENSG00000134812	GIF	11	59829273	59845499
ENSG00000134827	TCN1	11	59852800	59866489
ENSG00000135046	ANXA1	9	73151865	73170393
ENSG00000135052	GOLM1	9	86026146	86100173
ENSG00000135220	UGT2A3	4	68928463	68951804
ENSG00000135245	HILPDA	7	128455849	128458418
ENSG00000135333	EPHA7	6	93240020	93419687
ENSG00000135362	PRR5L	11	36296288	36465204
ENSG00000135373	EHF	11	34621093	34663288
ENSG00000135476	ESPL1	12	53268299	53293638
ENSG00000135480	KRT7	12	52232520	52252186
ENSG00000135525	MAP7	6	136342281	136550819
ENSG00000135549	PKIB	6	122471917	122726373
ENSG00000135702	CHST5	16	75528530	75536108
ENSG00000135773	CAPN9	1	230747384	230802003
ENSG00000135916	ITM2C	2	230864639	230879248
ENSG00000136155	SCEL	13	77535674	77645263
ENSG00000136490	LIMD2	17	63695888	63701172
ENSG00000136542	GALNT5	2	157257705	157318491
ENSG00000136574	GATA4	8	11676959	11760002
ENSG00000136695	IL36RN	2	113058638	113065382
ENSG00000136883	KIF12	9	114086126	114099292
ENSG00000137203	TFAP2A	6	10393186	10419659
ENSG00000137251	TINAG	6	54307859	54390142
ENSG00000137392	CLPS	6	35794982	35797344
ENSG00000137440	FGFBP1	4	15935577	15938740
ENSG00000137648	TMPRSS4	11	118077012	118121890
ENSG00000137673	MMP7	11	102520508	102530750
ENSG00000137699	TRIM29	11	120111286	120185529
ENSG00000137747	TMPRSS13	11	117900641	117929459
ENSG00000137825	ITPKA	15	41493393	41503551
ENSG00000137843	PAK6	15	40217428	40277487
ENSG00000137857	DUOX1	15	45129933	45165576
ENSG00000137860	SLC28A2	15	45252234	45277846
ENSG00000137975	CLCA2	1	86424171	86456553
ENSG00000138030	KHK	2	27086772	27100762
ENSG00000138079	SLC3A1	2	44275458	44321494
ENSG00000138109	CYP2C9	10	94938658	94990091
ENSG00000138115	CYP2C8	10	95036772	95069497
ENSG00000138271	GPR87	3	151294086	151316820
ENSG00000138308	PLA2G12B	10	72934762	72954806
ENSG00000138771	SHROOM3	4	76435229	76783253
ENSG00000138792	ENPEP	4	110365733	110565285
ENSG00000138823	MTTP	4	99564081	99623997
ENSG00000139044	B4GALNT3	12	459939	563509
ENSG00000139144	PIK3C2G	12	18242961	18648416
ENSG00000139219	COL2A1	12	47972967	48004554
ENSG00000139433	GLTP	12	109850945	109880541
ENSG00000139540	SLC39A5	12	56230049	56237846
ENSG00000139629	GALNT6	12	51351247	51392867
ENSG00000139835	GRTP1	13	113324163	113364148
ENSG00000139988	RDH12	14	67701886	67734451
ENSG00000140254	DUOXA1	15	45117366	45129938
ENSG00000140284	SLC27A2	15	50182196	50236385
ENSG00000140297	GCNT3	15	59594875	59640239
ENSG00000140832	MARVELD3	16	71626161	71642114
ENSG00000141434	MEP1B	18	32185069	32220404
ENSG00000141579	ZNF750	17	82829434	82840022
ENSG00000141738	GRB7	17	39737927	39747291
ENSG00000141750	STAC2	17	39210541	39225945
ENSG00000142173	COL6A2	21	46098112	46132848
ENSG00000142273	CBLC	19	44777869	44800652
ENSG00000142484	TM4SF5	17	4771884	4783213
ENSG00000142583	SLC2A5	1	9035106	9088478
ENSG00000142623	PADI1	1	17205128	17246007
ENSG00000142675	CNKSR1	1	26177484	26189884
ENSG00000142677	IL22RA1	1	24119771	24143140
ENSG00000142765	SYTL1	1	27342020	27353937
ENSG00000142789	CELA3A	1	22001657	22012542
ENSG00000142959	BEST4	1	44783585	44788170
ENSG00000143061	IGSF3	1	116574399	116667755
ENSG00000143126	CELSR2	1	109249539	109275751
ENSG00000143167	GPA33	1	167052836	167166479
ENSG00000143217	NECTIN4	1	161070998	161089558
ENSG00000143365	RORC	1	151806071	151831845
ENSG00000143375	CGN	1	151510510	151538692
ENSG00000143416	SELENBP1	1	151364304	151372707
ENSG00000143452	HORMAD1	1	150698060	150720895
ENSG00000143502	SUSD4	1	223220819	223364233
ENSG00000143536	CRNN	1	152409243	152414263
ENSG00000143627	PKLR	1	155289293	155301438
ENSG00000143674	MAP3K21	1	233327724	233385148
ENSG00000144045	DQX1	2	74518131	74526281
ENSG00000144410	CPO	2	206939518	206969474
ENSG00000144452	ABCA12	2	214931542	215138626
ENSG00000144852	NR1I2	3	119780484	119818487
ENSG00000145113	MUC4	3	195746765	195811973
ENSG00000145321	GC	4	71741696	71804041
ENSG00000145384	FABP2	4	119317250	119322138
ENSG00000145687	SSBP2	5	81412804	81751797
ENSG00000145879	SPINK7	5	148312419	148315922
ENSG00000146039	SLC17A4	6	25754699	25781199
ENSG00000146205	ANO7	2	241188509	241225976
ENSG00000146755	TRIM50	7	73312536	73328082
ENSG00000146904	EPHA1	7	143390289	143408856
ENSG00000147144	CCDC120	X	49053572	49069857
ENSG00000147162	OGT	X	71533087	71575892
ENSG00000147676	MAL2	8	119165034	119245673
ENSG00000147689	FAM83A	8	123178960	123210079
ENSG00000147697	GSDMC	8	129748196	129786624
ENSG00000147872	PLIN2	9	19108375	19149290
ENSG00000148483	TMEM236	10	17752201	17800868
ENSG00000148584	A1CF	10	50799409	50885675
ENSG00000148735	PLEKHS1	10	113751262	113783429
ENSG00000148942	SLC5A12	11	26667020	26723427
ENSG00000149043	SYT8	11	1828307	1837521
ENSG00000149527	PLCH2	1	2425980	2505532
ENSG00000149557	FEZ1	11	125442881	125592568
ENSG00000150201	FXYD4	10	43371636	43376335
ENSG00000150556	LYPD6B	2	149038107	149215262
ENSG00000150625	GPM6A	4	175632934	176002664
ENSG00000150750	C11orf53	11	111245725	111286401
ENSG00000151067	CACNA1C	12	1970772	2697950
ENSG00000151136	BTBD11	12	107318421	107659642
ENSG00000151715	TMEM45B	11	129815848	129860003
ENSG00000151882	CCL28	5	43376645	43412391
ENSG00000152669	CCNO	5	55231152	55233608
ENSG00000152766	ANKRD22	10	88819896	88851844
ENSG00000152939	MARVELD2	5	69415065	69444330
ENSG00000153292	ADGRF1	6	46997708	47042350
ENSG00000153294	ADGRF4	6	47685864	47722021
ENSG00000153303	FRMD1	6	168053095	168101511
ENSG00000153802	TMPRSS11D	4	67820876	67884002
ENSG00000153822	KCNJ16	17	70053429	70135608
ENSG00000154165	GPR15	3	98531978	98534681
ENSG00000154227	CERS3	15	100400395	100544995
ENSG00000154274	C4orf19	4	37453925	37623495
ENSG00000154639	CXADR	21	17513043	17593579
ENSG00000154914	USP43	17	9644698	9729687
ENSG00000155066	PROM2	2	95274449	95291308
ENSG00000155850	SLC26A2	5	149960758	149993455
ENSG00000155918	RAET1L	6	150018334	150025532
ENSG00000156006	NAT2	8	18391282	18401218
ENSG00000156218	ADAMTSL3	15	83654088	84039842
ENSG00000156222	SLC28A1	15	84884654	84945798
ENSG00000156284	CLDN8	21	30214006	30216097
ENSG00000156413	FUT6	19	5830408	5839722
ENSG00000156463	SH3RF2	5	145936578	146081791
ENSG00000156966	B3GNT7	2	231395710	231401164
ENSG00000157017	GHRL	3	10285666	10292947
ENSG00000157111	TMEM171	5	73120569	73131809
ENSG00000157315	TMED6	16	69343250	69351786
ENSG00000157600	TMEM164	X	110002631	110182734
ENSG00000157992	KRTCAP3	2	27442366	27446481
ENSG00000158055	GRHL3	1	24199558	24364482
ENSG00000158125	XDH	2	31334321	31414742
ENSG00000158158	CNNM4	2	96760902	96811874
ENSG00000158315	RHBDL2	1	38885807	38941830
ENSG00000158516	CPA2	7	130266863	130289798
ENSG00000158825	CDA	1	20589086	20618903
ENSG00000159166	LAD1	1	201380833	201399915
ENSG00000159182	PRAC1	17	48721719	48722518
ENSG00000159184	HOXB13	17	48724763	48728750
ENSG00000159197	KCNE2	21	34364006	34371381
ENSG00000159263	SIM2	21	36699115	36749917
ENSG00000159337	PLA2G4D	15	42067009	42094562
ENSG00000159527	PGLYRP3	1	153297116	153312952
ENSG00000159640	ACE	17	63477061	63498380
ENSG00000160190	SLC37A1	21	42496008	42581440
ENSG00000160213	CSTB	21	43772511	43776330
ENSG00000160471	COX6B2	19	55349306	55354719
ENSG00000160868	CYP3A4	7	99756960	99784248
ENSG00000160972	PPP1R16A	8	144477969	144502121
ENSG00000161013	MGAT4B	5	179797597	179806952
ENSG00000162069	BICDL2	16	3027682	3036944
ENSG00000162078	ZG16B	16	2830253	2839585
ENSG00000162366	PDZK1IP1	1	47183582	47191044
ENSG00000162391	FAM151A	1	54609181	54623556
ENSG00000162398	LEXM	1	54806063	54842252
ENSG00000162460	TMEM82	1	15742499	15747982
ENSG00000162482	AKR7A3	1	19282573	19288770
ENSG00000162522	KIAA1522	1	32741830	32774970
ENSG00000162892	IL24	1	206897443	206904139
ENSG00000162896	PIGR	1	206928522	206946466
ENSG00000162949	CAPN13	2	30722771	30820542
ENSG00000163082	SGPP2	2	222424543	222562621
ENSG00000163141	BNIPL	1	151036321	151047720
ENSG00000163154	TNFAIP8L2	1	151156649	151159749
ENSG00000163216	SPRR2D	1	153039732	153041931
ENSG00000163218	PGLYRP4	1	153330120	153348841
ENSG00000163235	TGFA	2	70447284	70554193
ENSG00000163293	NIPAL1	4	47914142	48040173
ENSG00000163295	ALPI	2	232456125	232460753
ENSG00000163362	C1orf106	1	200891048	200915742
ENSG00000163435	ELF3	1	202007945	202017183
ENSG00000163501	IHH	2	219054424	219060921
ENSG00000163515	RETNLB	3	108743424	108757410
ENSG00000163534	FCRL1	1	157794403	157820120
ENSG00000163581	SLC2A2	3	170996347	171026743
ENSG00000163624	CDS1	4	84583127	84651334
ENSG00000163701	IL17RE	3	9902612	9916402
ENSG00000163803	PLB1	2	28457145	28644142
ENSG00000163814	CDCP1	3	45082277	45146422
ENSG00000163817	SLC6A20	3	45755449	45796574
ENSG00000163898	LIPH	3	185506262	185552588
ENSG00000163959	SLC51A	3	196211487	196243178
ENSG00000164089	ETNPPL	4	108742048	108763054
ENSG00000164251	F2RL1	5	76818933	76835315
ENSG00000164379	FOXQ1	6	1312098	1314758
ENSG00000164520	RAET1E	6	149883179	149898113
ENSG00000164690	SHH	7	155799980	155812463
ENSG00000164695	CHMP4C	8	81732448	81759515
ENSG00000164749	HNF4G	8	75407914	75566834
ENSG00000164855	TMEM184A	7	1542235	1560821
ENSG00000165105	RASEF	9	82979590	83063177
ENSG00000165125	TRPV6	7	142871208	142885745
ENSG00000165215	CLDN3	7	73768997	73770270
ENSG00000165474	GJB2	13	20187463	20192938
ENSG00000165591	FAAH2	X	57286706	57489193
ENSG00000165828	PRAP1	10	133347368	133352683
ENSG00000165841	CYP2C19	10	94762681	94855547
ENSG00000165879	FRAT1	10	97319271	97321915
ENSG00000165905	LARGE2	11	45921621	45929096
ENSG00000166126	AMN	14	102922663	102933596
ENSG00000166145	SPINT1	15	40844018	40858207
ENSG00000166391	MOGAT2	11	75717838	75732958
ENSG00000166535	A2ML1	12	8822621	8887001
ENSG00000166634	SERPINB12	18	63542369	63569329
ENSG00000166828	SCNN1G	16	23182745	23216883
ENSG00000166920	C15orf48	15	45430579	45448761
ENSG00000166959	MS4A8	11	60699585	60715807
ENSG00000167080	B4GALNT2	17	49132460	49176840
ENSG00000167105	TMEM92	17	50271406	50281485
ENSG00000167117	LINC00483	17	50761029	50767557
ENSG00000167183	PRR15L	17	47951967	47957883
ENSG00000167207	NOD2	16	50693588	50733077
ENSG00000167281	RBFOX3	17	79089345	79611051
ENSG00000167306	MYO5B	18	49822789	50195164
ENSG00000167642	SPINT2	19	38244035	38292615
ENSG00000167701	GPT	8	144502973	144507174
ENSG00000167741	GGT6	17	4556927	4560818
ENSG00000167754	KLK5	19	50943303	50953093
ENSG00000167757	KLK11	19	51022216	51028039
ENSG00000167759	KLK13	19	51055626	51065114
ENSG00000167767	KRT80	12	52168996	52192014
ENSG00000167768	KRT1	12	52674736	52680407
ENSG00000167964	RAB26	16	2140803	2154165
ENSG00000168060	NAALADL1	11	65044818	65058553
ENSG00000168143	FAM83B	6	54846771	54945099
ENSG00000168209	DDIT4	10	72273919	72276036
ENSG00000168350	DEGS2	14	100143957	100159645
ENSG00000168631	DPCR1	6	30934523	30954221
ENSG00000168748	CA7	16	66844414	66854153
ENSG00000168903	BTNL3	5	180988846	181006727
ENSG00000168907	PLA2G4F	15	42139034	42156636
ENSG00000168955	TM4SF20	2	227362038	227381995
ENSG00000169035	KLK7	19	50976468	50984099
ENSG00000169340	PDILT	16	20359175	20404737
ENSG00000169429	CXCL8	4	73740519	73743716
ENSG00000169435	RASSF6	4	73571550	73620631
ENSG00000169474	SPRR1A	1	152984081	152985814
ENSG00000169509	CRCT1	1	152514482	152516008
ENSG00000169550	MUC15	11	26559032	26572263
ENSG00000169562	GJB1	X	71212811	71225516
ENSG00000169594	BNC1	15	83255884	83284664
ENSG00000170298	LGALS9B	17	20449395	20467539
ENSG00000170421	KRT8	12	52897187	52949954
ENSG00000170423	KRT78	12	52837804	52849092
ENSG00000170426	SDR9C7	12	56923133	56934408
ENSG00000170439	METTL7B	12	55681736	55684611
ENSG00000170465	KRT6C	12	52468516	52473805
ENSG00000170476	MZB1	5	139387467	139390081
ENSG00000170482	SLC23A1	5	139367196	139384553
ENSG00000170561	IRX2	5	2745845	2751677
ENSG00000170608	FOXA3	19	45863989	45873797
ENSG00000170786	SDR16C5	8	56300005	56320776
ENSG00000171124	FUT3	19	5842888	5851471
ENSG00000171219	CDC42BPG	11	64823052	64844653
ENSG00000171227	TMEM37	2	119429901	119438504
ENSG00000171234	UGT2B7	4	69051363	69112987
ENSG00000171246	NPTX1	17	80466834	80477843
ENSG00000171302	CANT1	17	78991716	79009867
ENSG00000171345	KRT19	17	41523617	41528308
ENSG00000171346	KRT15	17	41513745	41522529
ENSG00000171476	HOPX	4	56647989	56681877
ENSG00000171517	LPAR3	1	84811602	84893206
ENSG00000171560	FGA	4	154583126	154590742
ENSG00000171564	FGB	4	154563011	154572807
ENSG00000171658	NMRAL2P	3	185960039	185979837
ENSG00000171848	RRM2	2	10120698	10211725
ENSG00000171916	LGALS9C	17	18476737	18494945
ENSG00000171954	CYP4F22	19	15508525	15552317
ENSG00000172179	PRL	6	22287244	22302826
ENSG00000172238	ATOH1	4	93828753	93830964
ENSG00000172322	CLEC12A	12	9951316	9995694
ENSG00000172367	PDZD3	11	119185457	119190223
ENSG00000172382	PRSS27	16	2712419	2720551
ENSG00000172461	FUT9	6	96015974	96215612
ENSG00000172478	C2orf54	2	240886048	240896889
ENSG00000172638	EFEMP2	11	65866441	65873592
ENSG00000172689	MS4A10	11	60785333	60801305
ENSG00000172782	FADS6	17	74877302	74893781
ENSG00000172818	OVOL1	11	65787063	65797214
ENSG00000172828	CES3	16	66961245	66975149
ENSG00000172831	CES2	16	66934444	66945096
ENSG00000172927	MYEOV	11	69294151	69341682
ENSG00000173237	C11orf86	11	66975277	66977009
ENSG00000173239	LIPM	10	88802730	88820546
ENSG00000173467	AGR3	7	16859412	16881987
ENSG00000173702	MUC13	3	124905442	124953819
ENSG00000173890	GPR160	3	170037995	170085392
ENSG00000174171	RP11-23P13.6	15	41892777	41899528
ENSG00000174358	SLC6A19	5	1201595	1225111
ENSG00000174502	SLC26A9	1	205913048	205943460
ENSG00000174514	MFSD4A	1	205568885	205602918
ENSG00000174567	GOLT1A	1	204198163	204213988
ENSG00000174607	UGT8	4	114598770	114678225
ENSG00000174788	PCP2	19	7631611	7633719
ENSG00000174827	PDZK1	1	145670852	145708148
ENSG00000174939	ASPHD1	16	29900375	29919864
ENSG00000174950	CD164L2	1	27379176	27383333
ENSG00000174992	ZG16	16	29778256	29782973
ENSG00000175311	ANKS4B	16	21233699	21253850
ENSG00000175315	CST6	11	66012008	66013505
ENSG00000175329	ISX	22	35066136	35087387
ENSG00000175416	CLTB	5	176392501	176416539
ENSG00000175535	PNLIP	10	116545931	116567855
ENSG00000175707	KDF1	1	26949562	26960468
ENSG00000176058	TPRN	9	137191617	137204193
ENSG00000176092	AIM1L	1	26321698	26360080
ENSG00000176842	IRX5	16	54930865	54934485
ENSG00000176920	FUT2	19	48695971	48705951
ENSG00000177106	EPS8L2	11	694438	727727
ENSG00000177202	SPACA4	19	48606742	48607714
ENSG00000177234	LINC01561	10	120597949	120600124
ENSG00000177494	ZBED2	3	111592900	111595346
ENSG00000177508	IRX3	16	54283304	54286787
ENSG00000177606	JUN	1	58776845	58784048
ENSG00000178363	CALML3	10	5524961	5526771
ENSG00000178401	DNAJC22	12	49346888	49357546
ENSG00000178462	TUBAL3	10	5393101	5404828
ENSG00000178531	CTXN1	19	7924491	7926135
ENSG00000178826	TMEM139	7	143279957	143288048
ENSG00000178828	RNF186	1	19814029	19815283
ENSG00000178919	FOXE1	9	97853226	97856717
ENSG00000179023	KLHDC7A	1	18480930	18485974
ENSG00000179178	TMEM125	1	43269983	43274002
ENSG00000179477	ALOX12B	17	8072636	8087716
ENSG00000179593	ALOX15B	17	8039034	8049134
ENSG00000179674	ARL14	3	160677160	160678448
ENSG00000179913	B3GNT3	19	17794828	17813576
ENSG00000180061	TMEM150B	19	55312801	55334048
ENSG00000180251	SLC9A4	2	102473226	102533972
ENSG00000180535	BHLHA15	7	98211439	98215457
ENSG00000180539	C9orf139	9	137027464	137037957
ENSG00000180745	CLRN3	10	127877841	127892941
ENSG00000180914	OXTR	3	8750381	8769628
ENSG00000180921	FAM83H	8	143723933	143738234
ENSG00000181072	CHRM2	7	136868652	137020255
ENSG00000181392	SYNE4	19	36003307	36008813
ENSG00000182107	TMEM30B	14	61277370	61281761
ENSG00000182253	SYNM	15	99098217	99135593
ENSG00000182271	TMIGD1	17	30316333	30334059
ENSG00000182272	B4GALNT4	11	369499	382117
ENSG00000182580	EPHB3	3	184561785	184582408
ENSG00000182585	EPGN	4	74308470	74316789
ENSG00000182600	C2orf82	2	232857270	232878708
ENSG00000182795	C1orf116	1	207018522	207032756
ENSG00000183034	OTOP2	17	74922950	74933912
ENSG00000183036	PCP4	21	39867438	39929397
ENSG00000183048	SLC25A10	17	81712236	81721016
ENSG00000183248	PRR36	19	7868719	7874390
ENSG00000183317	EPHA10	1	37713880	37765133
ENSG00000183347	GBP6	1	89364059	89388160
ENSG00000183421	RIPK4	21	41739369	41767089
ENSG00000183463	URAD	13	27977717	27988693
ENSG00000183723	CMTM4	16	66614750	66696743
ENSG00000183778	B3GALT5	21	39556442	39673137
ENSG00000183793	NPIPA5	16	15363628	15381047
ENSG00000183844	FAM3B	21	41304212	41357727
ENSG00000184012	TMPRSS2	21	41464300	41531116
ENSG00000184163	C1QTNF12	1	1242446	1246722
ENSG00000184292	TACSTD2	1	58575433	58577252
ENSG00000184307	ZDHHC23	3	113947901	113965401
ENSG00000184363	PKP3	11	392614	404908
ENSG00000184434	LRRC19	9	26993136	27005672
ENSG00000184454	NCMAP	1	24556087	24609328
ENSG00000184709	LRRC26	9	137168758	137170051
ENSG00000184731	FAM110C	2	38814	46870
ENSG00000184956	MUC6	11	1012823	1036718
ENSG00000184992	BRI3BP	12	124993645	125031231
ENSG00000185000	DGAT1	8	144314584	144326910
ENSG00000185101	ANO9	11	417933	442011
ENSG00000185133	INPP5J	22	31122731	31134697
ENSG00000185156	MFSD6L	17	8797110	8799365
ENSG00000185290	NUPR2	7	56114681	56116417
ENSG00000185479	KRT6B	12	52446651	52452146
ENSG00000185499	MUC1	1	155185824	155192916
ENSG00000185681	MORN5	9	122159908	122200088
ENSG00000185873	TMPRSS11B	4	68226653	68245694
ENSG00000186009	ATP4B	13	113648804	113658198
ENSG00000186081	KRT5	12	52514575	52520530
ENSG00000186115	CYP4F2	19	15878023	15898077
ENSG00000186188	FFAR4	10	93566665	93604480
ENSG00000186198	SLC51B	15	65045387	65053397
ENSG00000186474	KLK12	19	51029092	51035230
ENSG00000186493	C5orf38	5	2752131	2755397
ENSG00000186564	FOXD2	1	47438044	47440691
ENSG00000186806	VSIG10L	19	51331536	51342139
ENSG00000186847	KRT14	17	41582279	41586895
ENSG00000186854	TRABD2A	2	84821650	84907008
ENSG00000187017	ESPN	1	6424776	6461367
ENSG00000187054	TMPRSS11A	4	67909395	67964140
ENSG00000187097	ENTPD5	14	73958010	74019399
ENSG00000187268	FAM9C	X	13035617	13044682
ENSG00000187486	KCNJ11	11	17365172	17389331
ENSG00000187583	PLEKHN1	1	966482	975865
ENSG00000187664	HAPLN4	19	19254756	19262804
ENSG00000187783	TMEM72	10	44911316	44937010
ENSG00000187867	PALM3	19	14053363	14062076
ENSG00000188064	WNT7B	22	45920366	45977162
ENSG00000188100	FAM25A	10	87020294	87024730
ENSG00000188112	C6orf132	6	42092233	42142620
ENSG00000188175	HEPACAM2	7	93188534	93226469
ENSG00000188242	PP7080	5	466124	473098
ENSG00000188293	IGFL1	19	46229742	46231243
ENSG00000188373	C10orf99	10	84173801	84185294
ENSG00000188508	KRTDAP	19	35487324	35495558
ENSG00000188761	BCL2L15	1	113876816	113887581
ENSG00000188833	ENTPD8	9	137434364	137441816
ENSG00000188910	GJB3	1	34781214	34786369
ENSG00000188933	USP32P1	17	16796043	16802427
ENSG00000188959	C9orf152	9	110190048	110208159
ENSG00000188997	KCTD21	11	78171249	78188626
ENSG00000189001	SBSN	19	35523367	35528351
ENSG00000189051	RNF222	17	8390702	8397827
ENSG00000189143	CLDN4	7	73799542	73832690
ENSG00000189325	C6orf222	6	36315761	36336888
ENSG00000189334	S100A14	1	153614255	153616986
ENSG00000189372	RP6-149D17.1	X	108383398	108383993
ENSG00000189377	CXCL17	19	42428278	42442946
ENSG00000189431	RASSF10	11	13009316	13012119
ENSG00000196260	SFTA2	6	30931353	30955636
ENSG00000196436	NPIPB15	16	74376306	74392115
ENSG00000196482	ESRRG	1	216503246	217137755
ENSG00000196549	MME	3	155024124	155183704
ENSG00000196620	UGT2B15	4	68646597	68670652
ENSG00000196684	HSH2D	19	16134028	16158575
ENSG00000196754	S100A2	1	153561108	153567890
ENSG00000196878	LAMB3	1	209614870	209652425
ENSG00000197165	SULT1A2	16	28591943	28597050
ENSG00000197191	CYSRT1	9	137225174	137226315
ENSG00000197353	LYPD2	8	142750150	142752532
ENSG00000197475	ADAM3A	8	39455339	39522810
ENSG00000197520	FAM177B	1	222737202	222751004
ENSG00000197582	GPX1P1	X	13378735	13379340
ENSG00000197632	SERPINB2	18	63871692	63903888
ENSG00000197635	DPP4	2	161992245	162074394
ENSG00000197641	SERPINB13	18	63586989	63604639
ENSG00000197728	RPS26	12	56041351	56044697
ENSG00000197888	UGT2B17	4	68537173	68576413
ENSG00000198092	TMPRSS11F	4	68053198	68129869
ENSG00000198203	SULT1C2	2	108288639	108309915
ENSG00000198488	B3GNT6	11	77034398	77041973
ENSG00000198643	FAM3D	3	58633946	58666834
ENSG00000198692	EIF1AY	Y	20575776	20593154
ENSG00000198695	MT-ND6	MT	14149	14673
ENSG00000198729	PPP1R14C	6	150143044	150250392
ENSG00000198758	EPS8L3	1	109750080	109764027
ENSG00000198804	MT-CO1	MT	5904	7445
ENSG00000198944	SOWAHA	5	132813302	132816786
ENSG00000203499	FAM83H-AS1	8	143734139	143790645
ENSG00000203688	RP11-351J23.1	6	167679626	167696290
ENSG00000203697	CAPN8	1	223538007	223665723
ENSG00000203805	PLPP4	10	120457227	120592065
ENSG00000204099	NEU4	2	241809065	241817413
ENSG00000204128	C2orf72	2	231037523	231049719
ENSG00000204140	CLPSL1	6	35781019	35793675
ENSG00000204175	GPRIN2	10	46541736	46556658
ENSG00000204385	SLC44A4	6	31863192	31879046
ENSG00000204388	HSPA1B	6	31827738	31830254
ENSG00000204544	MUC21	6	30983718	30989903
ENSG00000204610	TRIM15	6	30163206	30172693
ENSG00000204616	TRIM31	6	30102897	30113090
ENSG00000204618	RNF39	6	30070266	30075849
ENSG00000204949	FAM83A-AS1	8	123193645	123202743
ENSG00000204978	ERICH4	19	41443156	41444765
ENSG00000204983	PRSS1	7	142749468	142753072
ENSG00000204991	SPIRE2	16	89818179	89871319
ENSG00000205076	LGALS7	19	38770968	38773517
ENSG00000205277	MUC12	7	100969565	101018939
ENSG00000205488	CALML3-AS1	10	5510036	5526246
ENSG00000205890	RP11-473M20.5	16	3032481	3039133
ENSG00000206072	SERPINB11	18	63647579	63726432
ENSG00000206073	SERPINB4	18	63637259	63644256
ENSG00000206075	SERPINB5	18	63476958	63505085
ENSG00000210100	MT-TI	MT	4263	4331
ENSG00000210140	MT-TC	MT	5761	5826
ENSG00000210144	MT-TY	MT	5826	5891
ENSG00000210154	MT-TD	MT	7518	7585
ENSG00000210156	MT-TK	MT	8295	8364
ENSG00000210174	MT-TR	MT	10405	10469
ENSG00000210176	MT-TH	MT	12138	12206
ENSG00000210191	MT-TL2	MT	12266	12336
ENSG00000211454	AKR7L	1	19265982	19274194
ENSG00000211593	IGKJ5	2	88860568	88860605
ENSG00000211594	IGKJ4	2	88860886	88860922
ENSG00000211595	IGKJ3	2	88861221	88861258
ENSG00000211596	IGKJ2	2	88861525	88861563
ENSG00000211597	IGKJ1	2	88861886	88861923
ENSG00000211611	IGKV6-21	2	89159751	89160366
ENSG00000211625	IGKV3D-20	2	90038848	90039479
ENSG00000211632	IGKV3D-11	2	90172802	90173414
ENSG00000211637	IGLV4-69	22	22030934	22031472
ENSG00000211638	IGLV8-61	22	22098700	22099212
ENSG00000211642	IGLV10-54	22	22214794	22215270
ENSG00000211649	IGLV7-46	22	22369614	22370087
ENSG00000211650	IGLV5-45	22	22375986	22376505
ENSG00000211652	IGLV7-43	22	22395018	22395489
ENSG00000211655	IGLV1-36	22	22431958	22432465
ENSG00000211658	IGLV3-27	22	22668288	22668806
ENSG00000211664	IGLV2-18	22	22734607	22735089
ENSG00000211669	IGLV3-10	22	22811747	22812281
ENSG00000211670	IGLV3-9	22	22819010	22819756
ENSG00000211674	IGLJ1	22	22893692	22893818
ENSG00000211676	IGLJ2	22	22899481	22899655
ENSG00000211678	IGLJ3	22	22904850	22905025
ENSG00000211685	IGLC7	22	22922594	22923034
ENSG00000211688	TRGJP2	7	38256337	38256396
ENSG00000211690	TRGJ1	7	38269491	38269540
ENSG00000211764	TRBJ2-1	7	142796365	142796414
ENSG00000211767	TRBJ2-3	7	142796847	142796895
ENSG00000211771	TRBJ2-7	7	142797456	142797502
ENSG00000211900	IGHJ6	14	105863198	105863258
ENSG00000211904	IGHJ2	14	105865199	105865250
ENSG00000211905	IGHJ1	14	105865407	105865458
ENSG00000211911	IGHD3-22	14	105886031	105886061
ENSG00000211912	IGHD2-21	14	105888551	105888578
ENSG00000211917	IGHD3-16	14	105895634	105895670
ENSG00000211918	IGHD2-15	14	105897957	105897987
ENSG00000211923	IGHD3-10	14	105904497	105904527
ENSG00000211924	IGHD3-9	14	105904681	105904711
ENSG00000211930	IGHD3-3	14	105914359	105914389
ENSG00000211931	IGHD2-2	14	105916826	105916856
ENSG00000211933	IGHV6-1	14	105939756	105940253
ENSG00000211937	IGHV2-5	14	106037902	106038365
ENSG00000211941	IGHV3-11	14	106116635	106117204
ENSG00000211942	IGHV3-13	14	106129540	106130072
ENSG00000211946	IGHV3-20	14	106210936	106211453
ENSG00000211950	IGHV1-24	14	106276548	106277043
ENSG00000211951	IGHV2-26	14	106301396	106301862
ENSG00000211952	IGHV4-28	14	106324254	106324760
ENSG00000211962	IGHV1-46	14	106511117	106511856
ENSG00000211964	IGHV3-48	14	106537810	106538344
ENSG00000211965	IGHV3-49	14	106556936	106557477
ENSG00000211967	IGHV3-53	14	106592676	106593347
ENSG00000211970	IGHV4-61	14	106639119	106639657
ENSG00000211972	IGHV3-66	14	106675017	106675544
ENSG00000211973	IGHV1-69	14	106714684	106715181
ENSG00000211976	IGHV3-73	14	106802694	106803233
ENSG00000213058	RP4-765C7.2	1	178411616	178411972
ENSG00000214193	SH3D21	1	36306368	36329340
ENSG00000214401	KANSL1-AS1	17	46193566	46197842
ENSG00000214860	EVPLL	17	18377778	18389647
ENSG00000215030	RPL13P12	17	17383377	17384012
ENSG00000215182	MUC5AC	11	1157953	1201138
ENSG00000220267	ACTBP8	6	88275882	88276989
ENSG00000222037	IGLC6	22	22919535	22919851
ENSG00000223572	CKMT1A	15	43692886	43699222
ENSG00000224041	IGKV3D-15	2	90114838	90115402
ENSG00000224114	RP11-343H5.4	1	206695837	206696269
ENSG00000225178	RPSAP58
ENSG00000225523	IGKV6D-21	2	90021567	90022185
ENSG00000225698	IGHV3-72	14	106790694	106791233
ENSG00000225851	HLA-S	6	31382074	31382288
ENSG00000225950	NTF4	19	49061066	49065076
ENSG00000225953	SATB2-AS1	2	199457689	199476935
ENSG00000225986	UBXN10-AS1
ENSG00000226015	CCT8P1	1	147203276	147204932
ENSG00000226278	PSPHP1	7	55764797	55773288
ENSG00000226454	RP3-462C17.1	6	40505507	40523963
ENSG00000227300	KRT16P2	17	16829999	16832753
ENSG00000227827	RP11-958N24.2	16	16356224	16377507
ENSG00000228146	CASP16P	16	3144015	3149808
ENSG00000228275	ARMCX3-AS1	X	101622983	101624164
ENSG00000228278	ORM2	9	114329869	114333251
ENSG00000228325	IGKV3D-7	2	90234812	90235370
ENSG00000228639	LINC02095	17	72021851	72058073
ENSG00000228789	HCG22	6	31053450	31059890
ENSG00000229183	PGA4	11	61222347	61231694
ENSG00000229719	MIR194-2HG	11	64888458	64893455
ENSG00000229807	XIST	X	73820649	73852723
ENSG00000229859	PGA3	11	61203307	61213098
ENSG00000230937	MIR205HG	1	209428817	209432848
ENSG00000231062	AC103563.9	2	95051395	95053176
ENSG00000231130	HLA-T	6	29896654	29897786
ENSG00000231475	IGHV4-31	14	106349283	106349792
ENSG00000231811	RP3-527G5.1	6	4341751	4347162
ENSG00000232044	LINC01105	2	5932543	6003510
ENSG00000232070	TMEM253	14	21098811	21103724
ENSG00000232216	IGHV3-43	14	106470264	106470800
ENSG00000233327	USP32P2	17	18513285	18519674
ENSG00000233377	MTND4P20	10	94940253	94941121
ENSG00000233493	TMEM238	19	55379244	55384292
ENSG00000233834	AC005083.1	7	20217536	20221702
ENSG00000233913	RPL10P9	5	168616352	168616996
ENSG00000234184	LINC01781	1	80535755	80646854
ENSG00000234262	RP1-20N18.4	1	153023962	153024260
ENSG00000234918	RP11-20F24.2	10	37240887	37242049
ENSG00000235523	RP11-63P12.7	9	72257336	72257783
ENSG00000235584	AC008268.1	2	95660588	95668727
ENSG00000235687	LINC00993	10	37248118	37315801
ENSG00000236882	LINC01554	5	95838245	95860141
ENSG00000237232	ZNF295-AS1	21	42009194	42055130
ENSG00000237289	CKMT1B	15	43593054	43604901
ENSG00000237330	RNF223	1	1070967	1074306
ENSG00000238105	GOLGA2P5	12	100156621	100173159
ENSG00000239855	IGKV1-6	2	88966262	88966767
ENSG00000240041	IGHJ4	14	105864215	105864260
ENSG00000240671	IGKV1-8	2	88992409	88992931
ENSG00000240800	ATP8A2P1
ENSG00000240864	IGKV1-16	2	89099859	89100361
ENSG00000241224	FLJ22763	3	109118252	109151401
ENSG00000241244	IGKV1D-16	2	90100236	90100738
ENSG00000241294	IGKV2-24	2	89176328	89177160
ENSG00000241794	SPRR2A	1	153056120	153057512
ENSG00000242076	IGKV1-33	2	89268001	89268506
ENSG00000242371	IGKV1-39	2	89319625	89320146
ENSG00000242472	IGHJ5	14	105863814	105863862
ENSG00000242515	UGT1A10	2	233636448	233773300
ENSG00000242887	IGHJ3	14	105864587	105864635
ENSG00000243063	IGKV3-7	2	88978468	88979081
ENSG00000243264	IGKV2D-29	2	89947512	89948269
ENSG00000243290	IGKV1-12	2	89040224	89040745
ENSG00000243709	LEFTY1	1	225886282	225911382
ENSG00000243766	HOTTIP	7	27198575	27207259
ENSG00000243955	GSTA1	6	52791371	52803860
ENSG00000243989	ACY1	3	51983340	51989197
ENSG00000244116	IGKV2-28	2	89221698	89222461
ENSG00000244187	TMEM141	9	136791344	136793317
ENSG00000244575	IGKV1-27	2	89213423	89213928
ENSG00000247982	LINC00926	15	57300365	57307769
ENSG00000248778	RP11-311D14.1	4	105679050	105680094
ENSG00000249007	RP11-510N19.5	1	202011370	202015657
ENSG00000249407	IL20RB-AS1	3	136959125	136982196
ENSG00000250026	TMPRSS11BNL	4	68184081	68217913
ENSG00000251381	LINC00958	11	12961541	12989597
ENSG00000251546	IGKV1D-39	2	89862482	89862981
ENSG00000253313	C1orf210	1	43281877	43285617
ENSG00000254395	IGHV4-55	14	106606101	106606551
ENSG00000254681	PKD1P5	16	18374521	18401940
ENSG00000254815	RP11-496I9.1	11	557595	560107
ENSG00000254827	SLC22A18AS	11	2887344	2903813
ENSG00000254851	RP11-109L13.1	11	117135528	117138582
ENSG00000255007	CTD-2589M5.4	11	46256264	46274547
ENSG00000255026	RP11-326C3.2	11	287305	288987
ENSG00000255354	RP11-148O21.2
ENSG00000256713	PGA5	11	61241175	61251444
ENSG00000256812	CAPNS2	16	55566684	55567687
ENSG00000256940	RP11-783K16.5	11	64245838	64248221
ENSG00000257084	U47924.27	12	6963226	6964447
ENSG00000257335	MGAM	7	141907813	142106747
ENSG00000257671	KRT7-AS	12	52245048	52247448
ENSG00000257743	MGAM2	7	142111718	142222324
ENSG00000259120	SMIM6	17	75646243	75647975
ENSG00000259153	RP6-65G23.3	14	70808811	70816935
ENSG00000259342	RP11-519G16.5	15	45430652	45441808
ENSG00000259823	LYPD8	1	248739415	248755759
ENSG00000259974	LINC00261	20	22547663	22578642
ENSG00000260265	RP11-44F21.5	4	75081702	75084717
ENSG00000260401	RP11-800A3.4	11	73238975	73242335
ENSG00000261068	RP11-7K24.3
ENSG00000261116	RP3-523K23.2	6	54943167	54945099
ENSG00000261172	RP11-356C4.5	16	90110574	90168225
ENSG00000261183	RP11-532F12.5	15	40835808	40844442
ENSG00000261488	RP11-757F18.5	3	112133423	112135359
ENSG00000263429	LINC00675	17	10794908	10804099
ENSG00000263934	SNORD3A	17	19188016	19188714
ENSG00000264230	ANXA8L1	10	46375627	46391784
ENSG00000264940	SNORD3C	17	19189665	19190245
ENSG00000265190	ANXA8	10	47460162	47484158
ENSG00000265992	ESRG	3	54632122	54639857
ENSG00000266729	DSG1-AS1	18	31343368	31426988
ENSG00000267245	CTD-2085J24.5	19	32824142	32824505
ENSG00000267259	CTD-2008P7.9	17	28232590	28235281
ENSG00000267594	CYP4F24P	19	15760241	15779909
ENSG00000267795	SMIM22	16	4788397	4796491
ENSG00000268307	CTD-2619J13.13	19	58400221	58400679
ENSG00000268416	CTD-2626G11.2	19	20746923	20755250
ENSG00000269404	SPIB	19	50418938	50431314
ENSG00000270640	RP11-373D23.2	2	28396815	28397110
ENSG00000271824	AC009014.3	5	136191468	136193162
ENSG00000272141	RP11-465B22.8	1	1169357	1170343
ENSG00000272398	CD24	6	106969831	106975627
ENSG00000272763	RP11-357H14.17	17	48635923	48647023
ENSG00000273018	FAM106A	17	18511221	18551705
ENSG00000273760	CH17-360D5.3	10	47970043	47973496
ENSG00000273777	CEACAM20	19	44501677	44529788
ENSG00000273906	RP11-115H13.1	Y	6918682	6920791
ENSG00000274067	ABC12-47964100C23.1	9	40481559	40497591
ENSG00000274173	RP4-568C11.4	20	24931840	24932983
ENSG00000274512	TBC1D3L	17	37978155	37989060
ENSG00000274576	IGHV2-70	14	106770577	106771020
ENSG00000274993	RP11-395B7.2	7	100963828	100968124
ENSG00000275234	CTD-2396E7.11	19	6469465	6470152
ENSG00000275410	HNF1B	17	37686431	37745059
ENSG00000275718	CCL15	17	35996440	36001553
ENSG00000275896	PRSS2	7	142760398	142774564
ENSG00000276775	IGHV4-4	14	106011922	106012420
ENSG00000276850	CH17-360D5.2	10	47908064	47991877
ENSG00000277089	AC069363.1	17	36072866	36090134
ENSG00000277619	CTC-276P9.4	5	135034521	135035894
ENSG00000277632	CCL3	17	36088256	36090169
ENSG00000278505	C17orf78	17	37375985	37392708
ENSG00000278535	DHRS11	17	36591879	36600804
ENSG00000278978	RP11-164P12.5
ENSG00000279806	RP11-58O9.2	17	40473554	40475289
ENSG00000280411	IGHV1-69D	14	106762092	106762588
ENSG00000280670	CCDC163	1	45493866	45500079
ENSG00000280693	SH3PXD2A-AS1	10	103745966	103755423
ENSG00000282600	IGHV3-69-1	14	106728163	106728615
ENSG00000282651	IGHV5-10-1	14	106107972	106108464
ENSG00000283000	RP11-297A16.4	10	34969881	34975578
ENSG00000283992	LYNX1	8	142764338	142769828
